# miEAA 2.0: Integrating multi-species microRNA enrichment analysis and workflow management systems

**DOI:** 10.1101/2020.03.05.978890

**Authors:** Fabian Kern, Tobias Fehlmann, Jeffrey Solomon, Louisa Schwed, Christina Backes, Eckart Meese, Andreas Keller

## Abstract

Gene set enrichment analysis has become one of the most frequently used applications in molecular biology research. Originally developed for gene sets, the same statistical principles are now available for all omics types. In 2016, we published the miRNA enrichment analysis and annotation tool (miEAA) for human precursor and mature miRNAs.

Here, we present miEAA 2.0, supporting miRNA input from *Homo sapiens, Mus musculus*, and *Rattus norvegicus*. To facilitate inclusion of miEAA in workflow systems, we implemented an Application Programming Interface (API). Users can perform miRNA set enrichment analysis using either the web-interface, a dedicated Python package, or custom remote clients. Moreover, the number of category sets was raised by an order of magnitude. We implemented novel categories like annotation confidence level or localisation in biological compartments. In combination with the miR-Base miRNA-version and miRNA-to-precursor converters, miEAA supports research settings where older releases of miRBase are in use. The web server also offers novel comprehensive visualisations such as heatmaps and running sum curves with background distributions. Lastly, additional methods to correct for multiple hypothesis testing were implemented. We demonstrate the new features using case studies for human kidney cancer and mouse samples. The tool is freely accessible at: https://www.ccb.uni-saarland.de/mieaa2.
