## Supplementary Table 1 for "miEAA 2.0: Integrating multi-species microRNA enrichment analysis and workflow management systems"

### Sheet: Table S1
Source database	Version (Retrievel date)	Homo sapiens	Mus musculus	Rattus norvegicus
GO	NA (December 2019)	15582	14052	5220
HMDD	3.0 (October 2019)	860	0	0
KEGG	NA (December 2019)	327	321	249
miRandola	1.0 (October 2019)	6	2	2
miRBase	22.1 (October 2019)	3064	2107	1033
miRPathDB	2.0 (October 2019)	10332	2983	0
miRTarBase	8.0 (October 2019)	15049	7245	343
miRWalk	2.0 (October 2019)	6495	5632	2278
MNDR	2.0 (October 2019)	1658	269	128
NPInter	4.0 (October 2019)	21731	4910	33
Literature	NA (2019)	72	0	0
RNALocate	1.0 (October 2019)	18	13	17
TAM	2.0 (October 2019)	164	0	0
TissueAtlas	1.0 (October 2019)	31	0	0
TransmiR	2.0 (October 2019)	789	594	46
