## Supplementary Table 2 for "miEAA 2.0: Integrating multi-species microRNA enrichment analysis and workflow management systems"

### Sheet: Table S2
Type	Category set	Homo sapiens	Mus musculus	Rattus norvegicus	Total
miRNA	Annotations derived over miRTarBase (Gene Ontology)	14986	13719	5087	33792
miRNA	Annotation (Gene Ontology)	596	333	133	1062
miRNA	Pathways (KEGG)	327	321	249	897
miRNA	exRNA forms (miRandola)	6	2	2	10
miRNA	Chromosomal location (miRBase)	24	20	21	65
miRNA	Conservation (miRBase)	1	1	1	3
miRNA	Confidence (miRBase)	1	1	1	3
miRNA	Seed family (miRBase)	2094	1588	635	4317
miRNA	GO Biological process (miRPathDB)	6040	2133	0	8173
miRNA	GO Cellular component (miRPathDB)	812	254	0	1066
miRNA	GO Molecular function (miRPathDB)	1169	419	0	1588
miRNA	KEGG (miRPathDB)	261	15	0	276
miRNA	Reactome (miRPathDB)	1592	0	0	1592
miRNA	WikiPathways (miRPathDB)	458	162	0	620
miRNA	Target genes (miRTarBase)	15049	7245	343	22637
miRNA	Diseases (miRWalk)	283	112	53	448
miRNA	Gene Ontology (miRWalk)	5474	4890	1915	12279
miRNA	Organs (miRWalk)	247	181	71	499
miRNA	Pathways (miRWalk)	491	449	239	1179
miRNA	Diseases (MNDR)	1197	255	112	1564
miRNA	Interactions (NPInter)	16240	4144	32	20416
miRNA	Gender/Age	6	0	0	6
miRNA	Published_Diseases	60	0	0	60
miRNA	Immune cells	6	0	0	6
miRNA	Localization (RNALocate)	11	12	13	36
miRNA	Expressed in tissue (Tissue Atlas)	31	0	0	31
precursor	Diseases (HMDD)	860	0	0	860
precursor	Chromosomal location (miRBase)	24	20	21	65
precursor	Cluster (miRBase)	221	132	77	430
precursor	Family (miRBase)	583	285	250	1118
precursor	Confidence (miRBase)	1	1	1	3
precursor	Pubmed (miRBase)	115	59	26	200
precursor	Diseases (MNDR)	461	14	16	491
precursor	Interactions (NPInter)	5491	766	1	6258
precursor	Localization (RNALocate)	7	1	4	12
precursor	Function (TAM 2.0)	158	0	0	158
precursor	TissueSpecific (TAM 2.0)	6	0	0	6
precursor	Tissues (TransmiR)	18	21	7	46
precursor	Transcription factors (TransmiR)	771	573	39	1383
Total		76178	38128	9349	123655
