## Supplementary Table 4 for "miEAA 2.0: Integrating multi-species microRNA enrichment analysis and workflow management systems"

### Sheet: Tabelle1
CHIP	ARRAY	PROBE	ID	Accession	Source name	Gender	Genotype	Age	Tumor grade	Tumor burden	Hemolyzed	Abs_414nm	Batch
254606510087	1_3	M_15658	M_15658	GSM3267176	Plasma	female	BALB-c NeuT+	12w	NA	NA	y	0.541	1
254606510087	2_2	M_12477	M_12477	GSM3267177	Plasma	female	BALB-c NeuT-	12w	normal	NA	y	0.815	1
254606510087	2_3	M_CI72	M_CI72	GSM3267178	Plasma	female	BALB-c NeuT-	6w	NA	NA	no	0.059	2
254606510087	2_4	M_13706	M_13706	GSM3267179	Plasma	female	BALB-c NeuT-	24w	NA	NA	y	0.331	2
254606510088	2_1	M_13711	M_13711	GSM3267180	Plasma	female	BALB-c NeuT+	24w	advance_carcinoma	156499187	y	0.211	2
254606510088	2_2	M_CI70	M_CI70	GSM3267181	Plasma	female	BALB-c NeuT-	6w	NA	NA	no	0.051	2
254606510088	2_3	M_14198	M_14198	GSM3267182	Plasma	female	BALB-c NeuT+	6w	severe dys	8615	y	0.34	1
254606510089	1_2	M_14200	M_14200	GSM3267183	Plasma	female	BALB-c NeuT-	6w	mild/moderate dys	0	y	0.44	1
254606510089	1_3	M_17007	M_17007	GSM3267184	Plasma	female	BALB-c NeuT-	6w	no	NA	y	0.837	2
254606510089	1_4	M_13708	M_13708	GSM3267185	Plasma	female	BALB-c NeuT+	24w	NA	NA	y	0.393	2
254606510089	2_2	M_13707	M_13707	GSM3267186	Plasma	female	BALB-c NeuT-	24w	normal	0	y	0.282	2
254606510089	2_3	M_17015	M_17015	GSM3267187	Plasma	female	BALB-c NeuT+	6w	no	NA	y	0.406	2
254606510089	2_4	M_12148	M_12148	GSM3267188	Plasma	female	BALB-c NeuT-	12w	normal	NA	y	0.238	1
254606510090	1_3	M_12478	M_12478	GSM3267189	Plasma	female	BALB-c NeuT+	12w	early carcinoma	NA	y	0.396	1
254606510090	1_4	M_14202	M_14202	GSM3267190	Plasma	female	BALB-c NeuT+	6w	early ca	54824	y	0.251	1
254606510090	2_2	M_17014	M_17014	GSM3267191	Plasma	female	BALB-c NeuT+	6w	no	NA	y	0.535	2
254606510090	2_4	M_14197	M_14197	GSM3267192	Plasma	female	BALB-c NeuT-	6w	mild/moderate dys	0	y	0.285	1
254606510091	2_1	M_17010	M_17010	GSM3267193	Plasma	female	BALB-c NeuT-	6w	no	NA	no	0.2	2
254606510092	1_2	M_15659	M_15659	GSM3267194	Plasma	female	BALB-c NeuT+	12w	severe dys	192071	y	0.211	1
254606510092	2_1	M_CI71	M_CI71	GSM3267195	Plasma	female	BALB-c NeuT-	6w	NA	NA	no	0.06	2
254606510092	2_2	M_13710	M_13710	GSM3267196	Plasma	female	BALB-c NeuT-	24w	normal	0	y	0.286	2
254606510093	1_2	M_14204	M_14204	GSM3267197	Plasma	female	BALB-c NeuT+	6w	ripetizione in corso	0	y	0.459	1
254606510093	2_1	M_12152	M_12152	GSM3267198	Plasma	female	BALB-c NeuT-	24w	normal	0	y	0.21	1
254606510093	2_2	M_15653	M_15653	GSM3267199	Plasma	female	BALB-c NeuT-	12w	normal	0	y	0.386	1
254606510093	2_3	M_12476	M_12476	GSM3267200	Plasma	female	BALB-c NeuT+	12w	early ca	NA	y	0.422	1
254606510093	2_4	M_14205	M_14205	GSM3267201	Plasma	female	BALB-c NeuT-	6w	normal	0	y	0.413	1
254606510094	1_1	M_13716	M_13716	GSM3267202	Plasma	female	BALB-c NeuT-	24w	normal	0	no	0.2	2
254606510094	1_3	M_12475	M_12475	GSM3267203	Plasma	female	BALB-c NeuT+	12w	early ca	NA	y	0.604	1
254606510094	1_4	M_12149	M_12149	GSM3267204	Plasma	female	BALB-c NeuT-	12w	normal	NA	y	0.352	1
254606510094	2_1	M_15656	M_15656	GSM3267205	Plasma	female	BALB-c NeuT+	12w	early ca	114730	y	0.514	1
254606510094	2_2	M_15657	M_15657	GSM3267206	Plasma	female	BALB-c NeuT-	12w	normal	0	y	0.225	1
254606510095	1_1	M_15652	M_15652	GSM3267207	Plasma	female	BALB-c NeuT-	12w	normal	0	y	0.349	1
254606510095	1_3	M_17011	M_17011	GSM3267208	Plasma	female	BALB-c NeuT-	6w	no	NA	y	0.379	1
254606510095	2_1	M_17016	M_17016	GSM3267209	Plasma	female	BALB-c NeuT+	6w	no	NA	y	0.268	1
254606510095	2_2	M_12158	M_12158	GSM3267210	Plasma	female	BALB-c NeuT+	24w	NA	NA	y	0.469	1
254606510095	2_3	M_12153	M_12153	GSM3267211	Plasma	female	BALB-c NeuT+	24w	NA	NA	y	0.422	1
