## Supplementary Table 5 for "miEAA 2.0: Integrating multi-species microRNA enrichment analysis and workflow management systems"

### Sheet: Table S5
Feature	miEAA 2.0	TAM 2.0
Available category sets	Function, Disease, Transcription Factor, Cluster, Family, Tissue Specificity, Localisation, Biomarker, Conservation, Targets	Function, Disease, Transcription Factor, Cluster, Family, Tissue Specificity
Web-API	Yes	No
# Categories	130.898	1.238
Software Package	Yes	Yes
Supported species	Homo sapiens, Mus musculus, Rattus norvegicus	Homo sapiens
Supported input IDs	Precursors (miRNA genes), Mature miRNAs	Precursors (miRNA genes)
Supported algorithms	ORA, (G)SEA	ORA
Two list comparison	No	Yes
Down-stream visualisation	P-value heatmap, Wordcloud, Enrichment graphs (with background)	P-value heatmap and graphs
Data export formats	CSV, XLSX	TXT
Interactive visualisations	Yes	Yes
Sets available for download	Yes	Yes
Data curation	Automatic, External, Manual	External, Manual
miRBase reference	v22.1	v21
Backwards compatible (miRBase)	Yes	No
Utility tools	miRNA to precursor and miRBase version converters	miRNA query browser
P-value correction methods	Bonferroni, FDR, Benjamini-Yekutieli, Hochberg, Holm, Hommel	Bonferroni, FDR
Custom miRNA per set threshold	Yes	Yes
Custom p-value thresholds	Yes	No
miRNA set query	No	Yes
# External databases	15	4
Cross-species homology mapping	No	No
